# Dietary protein from different sources escapes host digestion and is differentially modified by gut microbiota

**DOI:** 10.1101/2024.06.26.600830

**Authors:** Ayesha Awan, Alexandria Bartlett, J. Alfredo Blakeley-Ruiz, Tanner Richie, Casey M. Theriot, Manuel Kleiner

**Author notes:** Correspondence should be addressed to: Ayesha Awan - Manuel Kleiner.

## Abstract

Protein is an essential macronutrient and variations in its source and quantity have been shown to impact long-term health outcomes. Differential health impacts of dietary proteins from various sources are likely driven by differences in their digestibility by the host and subsequent availability to the intestinal microbiota. However, our current understanding regarding the fate of dietary proteins from different sources in the gut, specifically how component proteins within these sources interact with the host and the gut microbiota, is limited. To determine which dietary proteins are efficiently digested by the host, and which proteins escape host digestion and are used by the gut microbiota, we used high-resolution mass spectrometry to quantify proteins that constitute different dietary protein sources before and after digestion in germ-free and conventionally raised mice. We detected proteins from all sources in fecal samples of both germ-free and conventional mice suggesting that even protein sources with high digestive efficiency make it to the colon where they can serve as metabolic substrate for gut microbiota. Additionally, we found that specific component proteins of dietary protein sources were degraded to a greater extent in the presence of the microbiota. We found that specific proteins with functions that could potentially impact host health and physiology were differentially enriched in germ-free or conventionally raised mice. These findings reveal large differences in the fate of dietary protein from various sources in the gut which could explain some of their differential health impacts.
