## Supplemental Data Table 1 for "Dietary protein from different sources escapes host digestion and is differentially modified by gut microbiota"

### Sheet: Sheet2
Supplemental Table S1: Composition of dietary proteins to complement Figure 1C
This table contains the accession numbers, abundance (percentage of proteome) and protein names of component proteins that make up the top 80% of each diet. "Other" in the Accession column is used to denote the abundance of all the lower abundance proteins that did not constitute the top 80% of the diets by protein abundance.
Accession	Percentage of Proteome	Diet	ProteinNames
P02662	65.1018	Casein	Alpha-S1-casein
A0A452DHW7	18.6794	Casein	Beta-casein
Other	16.2188	Casein
P01012	34.0892	Egg	Ovalbumin
P00698	25.7316	Egg	Lysozyme C
P01005	16.986	Egg	Ovomucoid
E1BQC2	15.2347	Egg	Ovotransferrin
Other	7.95866	Egg
D3VNE0	14.8135	Pea	Vicilin 47k
P13918	14.7278	Pea	Vicilin
P08688	14.5934	Pea	Albumin-2
P15838	13.2172	Pea	Legumin A2
Q9M3X6	9.41014	Pea	Convicilin
P02855	7.24313	Pea	Provicilin
Q7M1N3	3.27846	Pea	Legumin L1 beta chain
O49927	3.21578	Pea	p54 protein
Other	19.5007	Pea
P14323	12.423	Rice	Glutelin type-B 1
Q0DJ45	12.3967	Rice	Prolamin PPROL 14E
P07730	10.4298	Rice	Glutelin type-A 2
P20698	8.50413	Rice	Prolamin PPROL 17D
P07728	7.18126	Rice	Glutelin type-A 1
P29835	5.79037	Rice	19 kDa globulin
Q01882	5.38976	Rice	Seed allergenic protein RAG2
P17048	5.04221	Rice	13 kDa prolamin C
Q6ERU3	4.3909	Rice	Glutelin type-B 5
Q7X8H9	2.97873	Rice	alpha-amylase/trypsin inhibitor 2
A0A0P0Y8Y8	2.94674	Rice	Os12g0269600 protein
Q01881	2.78025	Rice	Seed allergenic protein RA5
Other	19.7461	Rice
A0A0R0KK84	17.997	Soy	Cupin type-1 domain-containing
P04776	15.3761	Soy	Glycinin G1
P02858	8.3144	Soy	Glycinin G4
P11827	7.18817	Soy	Beta-conglycinin alpha' subunit
P0DO15	6.26697	Soy	Beta-conglycinin alpha subunit 2
F7J077	5.76559	Soy	Beta-conglycinin beta subunit 2
Q39898	4.5592	Soy	Kunitz trypsin inhibitor
P19594	4.43537	Soy	2S seed storage albumin
P11828	3.12547	Soy	Glycinin G3
P04347	2.42246	Soy	Glycinin G5
P05046	1.75481	Soy	Lectin
Q9XET1	1.55342	Soy	Seed maturation protein PM31
P29531	1.24863	Soy	P24 oleosin isoform B
Other	19.9924	Soy
A0A1E4S0Q9	2.55467	Yeast	Glyceraldehyde-3-phosphate dehydrogenase
A0A0H5C9D9	2.0367	Yeast	ATP synthase subunit beta
A0A1E4RVY3	2.0261	Yeast	methylmalonate-semialdehyde dehydrogenase
A0A1E4S6E3	1.50512	Yeast	Isocitrate lyase
A0A1E4RV80	1.46253	Yeast	Translation elongation factor
A0A0H5C9W2	1.44708	Yeast	ATP synthase subunit alpha
A0A0H5CDD1	1.30137	Yeast	Succinate--CoA ligase
A0A1E4S2M6	1.24283	Yeast	Phosphoglycerate kinase
A0A1E4SA87	1.1999	Yeast	Aconitate hydratase
A0A1E4SA38	1.16093	Yeast	Mitochondrial outer membrane porin
A0A1E4S0T2	1.07958	Yeast	Succinate--CoA ligase
A0A1E4S6Q7	1.04975	Yeast	ALD5 protein
A0A0H5C2C2	1.04452	Yeast	Ribosomal protein S19e
A0A0H5C1X8	1.0404	Yeast	Malate dehydrogenase
A0A0H5C482	0.975034	Yeast	ADP/ATP translocase
A0A1E4S8M7	0.939479	Yeast	Ribosomal protein S17e
A0A0H5CA60	0.867656	Yeast	Glutamate dehydrogenase
A0A1E4S7N9	0.830294	Yeast	Ribosomal protein 60S
A0A0H5C8F8	0.810048	Yeast	40S ribosomal protein S7
A0A0H5C845	0.793234	Yeast	ATP synthase subunit d, mitochondrial
A0A0H5C6U6	0.743448	Yeast	Peptidyl-prolyl cis-trans isomerase
A0A1E4S124	0.726848	Yeast	60S ribosomal protein L4
A0A1E4S9L2	0.715733	Yeast	Phosphoenolpyruvate carboxykinase
A0A0H5CAC5	0.708527	Yeast	Heat shock protein 70
A0A0H5C6A9	0.676774	Yeast	Citrate synthase
A0A1E4RYU2	0.659441	Yeast	Uncharacterized protein
A0A0H5C4F4	0.658447	Yeast	inorganic diphosphatase
A0A0H5CBD4	0.644314	Yeast	ATP synthase subunit 4
A0A1E4RUC9	0.620277	Yeast	Malate synthase
A0A1E4S110	0.61866	Yeast	Nucleoside diphosphate kinase
A0A0H5CCQ1	0.61531	Yeast	TSA1 protein
A0A1E4RYN5	0.610826	Yeast	60S ribosomal protein L20
A0A0H5C8D2	0.595141	Yeast	Histone H2B
A0A0H5CCR1	0.58037	Yeast	Chaperonin Cpn10
A0A0H5CAE6	0.566763	Yeast	Histone H4
A0A0H5CAA5	0.564009	Yeast	40S ribosomal protein S1
A0A1E4S7X8	0.563094	Yeast	Alcohol dehydrogenase 4
A0A0H5C810	0.553281	Yeast	40S ribosomal protein S16
A0A1E4S8E1	0.547307	Yeast	Elongation factor 1-beta
A0A1E4S981	0.542846	Yeast	phosphopyruvate hydratase
A0A0H5CAE9	0.541272	Yeast	pyridoxal 5'-phosphate synthase
A0A0H5C4B6	0.533567	Yeast	Ubiquitin-domain
A0A0H5C011	0.522977	Yeast	60S ribosomal protein L13
A0A1E4S295	0.522552	Yeast	Cyberlindnera jadinii genome assembly cj1
A0A0H5BY43	0.521753	Yeast	WD_REPEATS_REGION domain
A0A1E4S806	0.520571	Yeast	Elongation factor 2
A0A0H5C112	0.518987	Yeast	CYC1 protein
A0A0H5C2L8	0.498993	Yeast	Acetohydroxy-acid reductoisomerase
A0A0H5C9D7	0.496326	Yeast	Heat shock protein 70
A0A0H5C1M4	0.495013	Yeast	40S ribosomal protein S8
A0A0H5C771	0.491695	Yeast	40S ribosomal protein S14
A0A1E4SA23	0.487648	Yeast	Ribosomal protein S2
A0A0H5BZ95	0.48312	Yeast	COX4 protein
A0A1E4RTQ8	0.4779	Yeast	Thiamine thiazole synthase
A0A1E4S8X5	0.47443	Yeast	5-methyltetrahydropteroyltriglutamate
A0A0H5C780	0.474353	Yeast	Ribosomal protein 60S
A0A1E4RYI1	0.445399	Yeast	Ribosomal protein S3
A0A0H5BZD9	0.443763	Yeast	BMH1 protein
A0A1E4RZN1	0.438461	Yeast	Actin
A0A1E4SAC0	0.434178	Yeast	O-acetylhomoserine ami
A0A0H5C8X1	0.433701	Yeast	Ribosomal protein L22e
A0A0H5C2M1	0.430863	Yeast	40S ribosomal protein S15
A0A1E4S7N0	0.428366	Yeast	Malate synthase
A0A0H5C372	0.423229	Yeast	PIL1 protein
A0A1E4RXS8	0.41998	Yeast	Ribosomal protein S13/S15
A0A1E4S3K1	0.417587	Yeast	Stress-seventy subfamily A protein
A0A1E4S4V0	0.407951	Yeast	F1-ATPase epsilon subunit
A0A0H5C7N2	0.401365	Yeast	C.jadinii genome assembly cj1
A0A1E4S5R3	0.396507	Yeast	60S ribosomal protein L6
A0A1E4S0H6	0.391826	Yeast	Plasma membrane ATPase
A0A0H5C830	0.391211	Yeast	60S ribosomal protein L12
A0A1E4RVK3	0.389934	Yeast	60S ribosomal protein L27
A0A1E4RW61	0.389199	Yeast	60S ribosomal protein L2
A0A0H5BY26	0.382873	Yeast	60S ribosomal protein L10
A0A0H5BXU6	0.382014	Yeast	40S ribosomal protein S12
A0A1E4RZ81	0.377704	Yeast	40S ribosomal protein S11
A0A0H5C0E0	0.377407	Yeast	Cytochrome Bc1 complex
A0A0H5CBT8	0.371083	Yeast	ATP synthase subunit e, mitochondrial
A0A1E4S285	0.369155	Yeast	40S ribosomal protein S24
A0A1E4S6S6	0.36306	Yeast	60S ribosomal protein L36
A0A0H5C2A5	0.361284	Yeast	Acetyl-CoA hydrolase
A0A0H5C392	0.358825	Yeast	60S ribosomal protein L21-A
A0A0H5C9X7	0.356387	Yeast	COR1 protein
A0A1E4S318	0.354818	Yeast	Adenylate kinase
A0A0H5C090	0.354266	Yeast	Hsp90-Sba1 closed chaperone
A0A0H5C2H0	0.35355	Yeast	60S ribosomal protein L18-A
A0A0H5BYT5	0.353224	Yeast	40S ribosomal protein S26
A0A0H5BZW3	0.347236	Yeast	ALD5 protein
A0A1E4S792	0.347068	Yeast	Ribosomal protein L23/L25
A0A0H5C394	0.346518	Yeast	Serine hydroxymethyltransferase
A0A0H5C5M5	0.344317	Yeast	Adenosylhomocysteinase
A0A0H5C256	0.341097	Yeast	40S ribosomal protein S25
A0A0H5BYV7	0.338257	Yeast	K02964 small subunit ribosomal
A0A0H5C853	0.333501	Yeast	Ribosomal protein
A0A1E4S5P9	0.327756	Yeast	40S ribosomal protein S21
A0A1E4RUM6	0.327363	Yeast	2-methylcitrate dehydratase
A0A1E4S771	0.323878	Yeast	60S ribosomal protein L11
A0A0H5C3H5	0.319045	Yeast	Probable 60S ribosomal protein L28e
A0A0H5CG67	0.31636	Yeast	Fructose-bisphosphate aldolase
A0A0H5C0S2	0.314003	Yeast	translation initiation factor 5A
A0A0H5BYT9	0.309487	Yeast	Ribosomal protein L24
A0A1E4S7T4	0.304574	Yeast	Acetyl-coenzyme A synthetase
A0A1E4S6H8	0.301688	Yeast	F1F0-ATPase complex, subunit H
A0A1E4RZI5	0.29692	Yeast	Acyltransferase ChoActase/COT/CPT
A0A0H5C8F2	0.296152	Yeast	S-adenosylmethionine synthase
A0A0H5BZE7	0.295433	Yeast	Ribosomal protein L22
A0A1E4S8J1	0.290618	Yeast	Cytochrome c oxidase subunit 6, mitochondrial
A0A0H5C8V5	0.287034	Yeast	Histone H2A
A0A0H5C3M5	0.286241	Yeast	Cytochrome c oxidase subunit IV
A0A1E4RUL5	0.282066	Yeast	ATP synthase subunit 5, mitochondrial
A0A0H5CK00	0.281453	Yeast	60S acidic ribosomal protein P0
A0A1E4RW28	0.276925	Yeast	60S ribosomal protein L8
A0A1E4S8S6	0.276526	Yeast	Mitochondrial peroxiredoxin
A0A0H5C185	0.273472	Yeast	Cofilin
A0A0H5BZS0	0.269607	Yeast	60S ribosomal protein L3
A0A1E4S4M7	0.26699	Yeast	L30e-like protein
A0A1E4S8K1	0.262383	Yeast	Phosphoglycerate mutase
A0A0H5C7J3	0.258074	Yeast	RPS5 protein
A0A0H5C9Z4	0.25749	Yeast	inositol-3-phosphate synthase
A0A0H5CJN7	0.257273	Yeast	Ribosomal protein L19
A0A0H5C9R6	0.25661	Yeast	Ribosomal protein L15
A0A1E4RZZ8	0.248964	Yeast	Heat shock protein 60
A0A0H5C345	0.245494	Yeast	Ribosomal protein S10
A0A1E4S8E9	0.241793	Yeast	peptidylprolyl isomerase
A0A0H5CKJ1	0.241742	Yeast	argininosuccinate synthase
A0A0H5C7G8	0.241373	Yeast	Nascent polypeptide-associated complex subunit alpha
A0A1E4S9L0	0.239732	Yeast	Cytochrome c1
A0A1E4S9Y9	0.236214	Yeast	Ribosomal protein L29
A0A1E4S3M6	0.235603	Yeast	KOW domain-containing protein
A0A0H5C8M3	0.235445	Yeast	ARM repeat-containing protein
A0A0H5C5A0	0.232115	Yeast	Cytochrome b-c1 complex subunit 7
A0A1E4S0R5	0.231821	Yeast	ATP synthase subunit gamma
A0A1E4SAQ2	0.226955	Yeast	RNA-binding domain-containing protein
A0A0H5C525	0.21869	Yeast	60S ribosomal protein L24
A0A1E4RZA0	0.21856	Yeast	Pyruvate carboxylase
A0A0H5BZ30	0.218214	Yeast	Malate dehydrogenase
A0A0H5CBA7	0.216409	Yeast	Ribosomal protein L5 eukaryotic C-terminal domain-containing protein
A0A1E4RUR5	0.21626	Yeast	Hyaluronan/mRNA-binding protein domain-containing protein
A0A1E4RU89	0.215961	Yeast	Acyl carrier protein
A0A0H5CKG9	0.214467	Yeast	Elongation factor Tu
A0A0H5C2Z7	0.211444	Yeast	Ribosomal protein 60S
A0A1E4S061	0.205595	Yeast	Branched-chain-amino-acid aminotransferase
A0A0H5C0A9	0.205021	Yeast	Redoxin
A0A1E4S9C4	0.202464	Yeast	Peptidyl-prolyl cis-trans isomerase
A0A1E4RXB4	0.201392	Yeast	Uncharacterized protein
A0A1E4RYE7	0.200913	Yeast	Glycerol-3-phosphate dehydrogenase
A0A1E4RX99	0.200519	Yeast	Glutathione reductase
A0A0H5CAM1	0.199117	Yeast	Peroxisomal biogenesis factor 11
A0A0H5CBU7	0.197361	Yeast	Metal homeostasis factor ATX1
A0A1E4S8U1	0.193476	Yeast	Nascent polypeptide-associated complex subunit beta
A0A0H5BZ63	0.191064	Yeast	40S ribosomal protein S2
A0A0H5C5X6	0.190775	Yeast	60S ribosomal protein L34
A0A1E4RTY0	0.190035	Yeast	Plectin/S10
A0A0H5C2D0	0.186782	Yeast	40S ribosomal protein S4
A0A0H5C116	0.179535	Yeast	TIF1 protein
A0A0H5C494	0.178518	Yeast	MIR1 protein
A0A1E4S006	0.176215	Yeast	Ribosomal protein L18e/L15P domain-containing protein
A0A0H5BYZ7	0.174085	Yeast	Triosephosphate isomerase
A0A1E4S612	0.171285	Yeast	Outer mitochondrial carnitine acetyltransferase
A0A0H5C1E4	0.171168	Yeast	Ribosomal protein L37
A0A1E4S2B8	0.168766	Yeast	Acetyl-coenzyme A synthetase
A0A1E4S3Z3	0.167135	Yeast	phosphoglycerate dehydrogenase
A0A0H5C647	0.166986	Yeast	ALD5 protein
A0A1E4RUN5	0.161055	Yeast	Mitochondrial succinate-fumarate transporter
A0A0H5C7S5	0.15782	Yeast	Translationally-controlled tumor protein homolog
A0A1E4S6K6	0.154576	Yeast	alanine--glyoxylate transaminase
A0A1E4S5Q4	0.151198	Yeast	40S ribosomal protein S9-B
A0A1E4S7F0	0.147692	Yeast	Rpl23bp
A0A0H5C5Y4	0.147428	Yeast	Cytochrome b-c1 complex subunit Rieske, mitochondrial
A0A1E4RZF4	0.14707	Yeast	Acyl carrier protein
A0A0H5C9W3	0.146388	Yeast	40S ribosomal protein S23
A0A0H5C8Q7	0.146021	Yeast	ADH3 protein
A0A1E4S9Y1	0.145577	Yeast	Ribosomal protein L13
A0A0H5C954	0.140681	Yeast	AICARFT/IMPCHase bienzyme
A0A1E4SA61	0.139625	Yeast	Superoxide dismutase
A0A1E4S510	0.139084	Yeast	fumarate hydratase
A0A0H5C076	0.138682	Yeast	Succinate dehydrogenase
A0A1E4S5S7	0.134402	Yeast	Histone H1
A0A1E4RUX1	0.134115	Yeast	Uncharacterized protein
A0A1E4S546	0.132125	Yeast	ATP phosphoribosyltransferase
A0A1E4S6J8	0.130766	Yeast	Cytochrome c oxidase subunit
A0A1E4S718	0.130324	Yeast	Uncharacterized protein
A0A0H5C5T4	0.130314	Yeast	Cyberlindnera jadinii genome assembly cj1
A0A1E4RZP5	0.130054	Yeast	Adenosine kinase
Other	19.9572	Yeast
