## Supplemental Data Table 4 for "Dietary protein from different sources escapes host digestion and is differentially modified by gut microbiota"

### Sheet: Sheet1
Diet	20% Soy	20% Casein	20% Brown Rice	40% Soy	20% Yeast	40% Casein	20% Pea	20% Egg White Solids, spray-dried
Teklad Catalog Number	TD.190249	TD.190254	TD.190252	TD.190250	TD.190253	TD.190255	TD.190251	TD.190256
Protein supplier	Teklad	Teklad	Swanson	Teklad	Teklad	Teklad	NAKED	Teklad
Protein (g/Kg)	230	230	260	460	400	460	222.22	248.45
Sucrose (g/Kg)	436.1	434.7	400.43	211.785	279.06	208.96	438	412.667
Corn Starch (g/Kg)	200	200	200	200	200	200	200	200
Corn Oil (g/Kg)	52.3	52.3	54.6	50	42.6	50	50.82	54.6
Cellulose (g/Kg)	37.86	37.86	37.86	37.86	37.86	37.86	37.86	37.86
Vitamin Mix, Teklad (40060) (g/Kg)	10	10	10	10	10	10	10	10
Ethoxyquin, antioxidant	0.01	0.01	0.01	0.01	0.01	0.01	0.01	0.01
Mineral Mix, Ca-P Deficient 79055 (g/Kg)	13.37	13.37	13.37	13.37	13.27	13.37	13.37	13.37
Calcium Phosphate dibasic (g/Kg)	15.26	16.66	23.72	6.8	0	9.6	19.72	22.54
Calcium Carbonate (g/Kg)	5.1	5.1	0	10.175	17.1	10.2	8	0.5
